# Characterization and functional interrogation of SARS-CoV-2 RNA interactome

**DOI:** 10.1101/2021.03.23.436611

**Authors:** Athéna Labeau, Alain Lefevre-Utile, Lucie Bonnet-Madin, Luc Fery-Simonian, Vassili Soumelis, Vincent Lotteau, Pierre-Olivier Vidalain, Ali Amara, Laurent Meertens

**Affiliations:** INSERM U944 CNRS 7212, Université de Paris, Institut de Recherche Saint-Louis, Hôpital Saint-Louis, 75010 Paris, France; INSERM U976, Université de Paris, Institut de Recherche Saint-Louis, Hôpital Saint-Louis, 75010 Paris, France; Centre International de Recherche en Infectiologie (CIRI), Inserm U1111, Université Claude Bernard Lyon 1, CNRS UMR5308, ENS de Lyon, 69007 Lyon, France

## Abstract

Severe acute respiratory syndrome coronavirus 2 (SARS-CoV-2) is the causative agent of COVID-19 pandemic, which has caused a devastating global health crisis. The emergence of highly transmissible novel viral strains that escape neutralizing responses emphasizes the urgent need to deepen our understanding of SARS-CoV-2 biology and to develop additional therapeutic strategies. Using a comprehensive identification of RNA binding proteins (RBP) by mass spectrometry (ChIRP-M/S) approach, we identified 142 high-confidence cellular factors that bind the SARS-CoV-2 viral genome during infection. By systematically knocking down their expression in a human lung epithelial cell line, we found that the majority of the RBPs identified in our study are proviral factors that regulate SARS-CoV-2 genome replication. We showed that some of these proteins represented drug targets of interest for inhibiting SARS-CoV-2 infection. In conclusion, this study provides a comprehensive view of the SARS-CoV-2 RNA interactome during infection and highlights candidates for host-centered antiviral therapies.
