## Supplemental Table 1 for "Characterization and functional interrogation of SARS-CoV-2 RNA interactome"

### Sheet: Feuil1
name	Sequence (5' -> 3')
Tiling-COV2-1	acctgggaaggtataaacct
Tiling-COV2-2	cggacgaaacctagatgtgc
Tiling-COV2-3	catagggctgttcaagttga
Tiling-COV2-4	ctcgtcgcctaagtcaaatg
Tiling-COV2-5	cccctcttagtgtcaataaa
Tiling-COV2-6	cgaattctacccataaagcc
Tiling-COV2-7	ctgaattgtgacatgctgga
Tiling-COV2-8	aggttgtcattaagaccttc
Tiling-COV2-9	gcctctgatgcaaatgcata
Tiling-COV2-10	gccaaagatgttagttagcc
Tiling-COV2-11	tagagtcagcacacaaagcc
Tiling-COV2-12	aatggttgtaaatcaccagt
Tiling-COV2-13	tcacactcttgtaaccttgc
Tiling-COV2-14	gccaatttaaactcaccaga
Tiling-COV2-15	gtcttgttgaccaacagttt
Tiling-COV2-16	cttatttaaggctcctgcaa
Tiling-COV2-17	ccagctgataataatggtgc
Tiling-COV2-18	catcttgttttctctgttca
Tiling-COV2-19	gtaggtataaccacagcagt
Tiling-COV2-20	gcatttctcgcaaattccaa
Tiling-COV2-21	tagccaagtggcattgtaac
Tiling-COV2-22	tctatacctagttgtgtaga
Tiling-COV2-23	gctccatccaaataagttgg
Tiling-COV2-24	cttgtagagcaggtggatta
Tiling-COV2-25	aagtgtgcccatgtacataa
Tiling-COV2-26	gtaaagcaccgtctatgcaa
Tiling-COV2-27	ttatcgaagcttgcgtttgg
Tiling-COV2-28	gtatacaccaggtatttggt
Tiling-COV2-29	gtctacataagcagccatta
Tiling-COV2-30	ttgctatagtagtcggcata
Tiling-COV2-31	gagttcaaatagccttctct
Tiling-COV2-32	aaccgtctacaacatgcaca
Tiling-COV2-33	ctttacctccattagcatag
Tiling-COV2-34	ttagctctcaggttgtctaa
Tiling-COV2-35	cttctgcagttgcaactagt
Tiling-COV2-36	atacaagcaccaaggtcacg
Tiling-COV2-37	caattttaccacccttaagt
Tiling-COV2-38	acgctgactaaaccatgtgt
Tiling-COV2-39	gaaccttctagtacattggt
Tiling-COV2-40	acaccacagaaaactcctgg
Tiling-COV2-41	ggtgttaaacagagtacagt
Tiling-COV2-42	accattaaagactacacgtc
Tiling-COV2-43	tactgaagtcattgagagcc
Tiling-COV2-44	ttagggttaagcatgtcttc
Tiling-COV2-45	tggtaaacaccagatggtga
Tiling-COV2-46	actgtaatagttgtgtccgt
Tiling-COV2-47	tacgtccattcataccattt
Tiling-COV2-48	tagcaataatacccatagca
Tiling-COV2-49	ccatcatcatacacagttct
Tiling-COV2-50	acactgaagtgtattaccag
Tiling-COV2-51	ctttgatacaaggtttgcca
Tiling-COV2-52	ttgtttatgtctacagcacc
Tiling-COV2-53	tcttttccaacttacgttgc
Tiling-COV2-54	atagtctggtatgacaacca
Tiling-COV2-55	catctgtcgtagtgcaacag
Tiling-COV2-56	tcactttaggacctttaggt
Tiling-COV2-57	gtgtgtgtacacaacatctt
Tiling-COV2-58	acataccgcagacggtacag
Tiling-COV2-59	cttttcttggaagcgacaac
Tiling-COV2-60	gccttaaagcatagacgagg
Tiling-COV2-61	gtcagtacaccaacaatacc
Tiling-COV2-62	ttaacctctcttccgtgaag
Tiling-COV2-63	acaacacctagctctctgaa
Tiling-COV2-64	agaaacccttagacacagca
Tiling-COV2-65	cagctgatttgtctaggttg
Tiling-COV2-66	gtgcatcttgatcctcataa
Tiling-COV2-67	ttaacatgttgtgccaacca
Tiling-COV2-68	ttccacctggtttaacatat
Tiling-COV2-69	cacaacagcatcgtcagaga
Tiling-COV2-70	cctaggattcttgatggatc
Tiling-COV2-71	cccaataccttgaagtgtta
Tiling-COV2-72	tgtgacatcacaacctggag
Tiling-COV2-73	gcttgagtctttcagtacag
Tiling-COV2-74	accatagtcacctttttcaa
Tiling-COV2-75	ccctggagtgtagaatactt
Tiling-COV2-76	gtctcaggcaatgcatttac
Tiling-COV2-77	aagttccgaggaacatgtct
Tiling-COV2-78	atctttgaggctacagcatt
Tiling-COV2-79	agcttgtaaagttgccacat
Tiling-COV2-80	cttcttcgcgggtgataaac
Tiling-COV2-81	gtcctttgtacataagtggt
Tiling-COV2-82	agaatgatgccaacaggcat
Tiling-COV2-83	acaagccgcattaatcttca
Tiling-COV2-84	aataggcatacaccatctgt
Tiling-COV2-85	cttgttttccatgagactca
Tiling-COV2-86	agtgtcccttatttacaaca
Tiling-COV2-87	cttggctatgtcagtcatag
Tiling-COV2-88	gttggacaacaccatcaact
Tiling-COV2-89	gtttgcgcatctgttatgaa
Tiling-COV2-90	agattaggcatagcaacacc
Tiling-COV2-91	ctgaatcgacaagcagcgta
Tiling-COV2-92	gttatctttatagccacgga
Tiling-COV2-93	accccttaatttaaggggaa
Tiling-COV2-94	gtatgcagggggtaattgag
Tiling-COV2-95	accaaaaatccagcctctta
Tiling-COV2-96	ttccttcaaggtccataaga
Tiling-COV2-97	acccacataataagctgcag
Tiling-COV2-98	agattctgttggttggactc
Tiling-COV2-99	tctgacttcatcacctctaa
Tiling-COV2-100	cattacaaggtgtgctaccg
Tiling-COV2-101	gactcagtaagaacacctgt
Tiling-COV2-102	gttgatctgcatgaatagca
Tiling-COV2-103	ttttctgcaccaagtgacat
Tiling-COV2-104	ggtgtttttgtcttgttcaa
Tiling-COV2-105	gcacaaatgaggtctctagc
Tiling-COV2-106	ggttggcaatcaatttttgg
Tiling-COV2-107	tgaagtctgcctgtgatcaa
Tiling-COV2-108	gtgaagttcttttcttgtgc
Tiling-COV2-109	tcctccttgaatgagtctaa
Tiling-COV2-110	ggcaatcaagccagctataa
Tiling-COV2-111	gaaggagtagcatccttgat
Tiling-COV2-112	ccagcagcaacgagcaaaag
Tiling-COV2-113	aataggacttgttgtgccat
Tiling-COV2-114	aacaactccggatgaaccgt
Tiling-COV2-115	caatattgcagcagtacgca
Tiling-COV2-116	aaaacctattcctgttggca
Tiling-COV2-117	cagaatagtgccatggagtg
Tiling-COV2-118	ctactggaatggtctgtgtt
Tiling-COV2-119	aatcaatctccattggttgc
Tiling-COV2-120	actgatctggcacgtaactg
Tiling-COV2-121	tgcagttcaagtgagaacca
Tiling-COV2-122	tgatttagaaccagcctcat
Tiling-COV2-123	gttactgccagttgaatctg
Tiling-COV2-124	gatctttcattttaccgtca
Tiling-COV2-125	gaactgttgcgactacgtga
Tiling-COV2-126	tatgctttagtggcagtacg
Tiling-COV2-127	atttggatctttgtcatcca
Tiling-COV2-128	tgtggtctgcatgagtttag
Tiling-COV2-129	agcattgttcactgtacact
