## Supplemental Table 2 for "Characterization and functional interrogation of SARS-CoV-2 RNA interactome"

### Sheet: Feuil1
Intersection of our SARS-CoV-2 RNA interactome with other studies
Intersection with Huh7 SARS-CoV-2 RNA UV interactome (Schmidt et al)	Intersection with Huh7 SARS-CoV-2 RNA Formaldehyde interactome (Flynn et al)	Intersection with Vero SARS-CoV-2 RNA UV interactome (Lee et al)
SYNCRIP	G3BP1	G3BP1
RTCB	HNRNPL	HNRNPL
DDX1	MATR3	MATR3
MOV10	IGF2BP3	IGF2BP3
IGF2BP2	SYNCRIP	SYNCRIP
IGF2BP1	HNRNPH3	HNRNPH3
PABPC4	PTBP1	PTBP1
USO1	ILF3	ILF3
PPIA	CCAR2	SRSF1
PABPC1	SRSF1	RBMX
HNRNPA1	RBMX	HNRNPA1L2
G3BP2	DDX5	DDX5
PCBP2	DDX1	RTCB
CAPRIN1	HNRNPR	HNRNPR
EIF4H	FUS	FUS
YBX1	MOV10	MOV10
HNRNPA3	IGF2BP2	IGF2BP2
SERBP1	FAM120A	FAM120A
NCL	RBM14	RBM14
STIP1	IGF2BP1	HNRNPH1
YBX3	GPI	PCBP1
RPS3	HNRNPH1	PABPC4
UPF1	PABPC4	KHSRP
FUBP3	KHSRP	ELAVL1
HNRNPA0	ELAVL1	MAP4
HDLBP	USO1	HNRNPDL
SND1	MAP4	ZC3HAV1
XRCC6	HNRNPDL	EWSR1
ATXN2L	RPS19	DAZAP1
ADAR	ZC3HAV1	PABPC1
STRAP	ZNF326	FUBP1
XRCC5	EWSR1	HNRNPA1
FLNB	DAZAP1	G3BP2
EIF4G1	PABPC1	SRSF7
EEF2	FUBP1	PCBP2
	HNRNPA1	EIF4H
	G3BP2	YBX1
	CCT2	HNRNPM
	SRSF7	NONO
	PCBP2	DHX9
	EIF4H	HNRNPA2B1
	YBX1	SFPQ
	HNRNPM	HNRNPA3
	NONO	DDX17
	DHX9	SERBP1
	HNRNPA2B1	HNRNPU
	SFPQ	DDX3Y
	HNRNPA3	HNRNPD
	DDX17	NCL
	HNRNPD	HNRNPC
	HNRNPC	YBX3
	YBX3	HNRNPK
	HNRNPK	RPS3
	FASN	FUBP3
	FUBP3	ILF2
	ILF2	HNRNPA0
	HNRNPA0	HDLBP
	HDLBP	SND1
	SND1	XRCC6
	HNRNPF	QKI
	QKI	ATXN2L
	RALY	RALY
	POLDIP3	SAFB
	KPNA2	POLDIP3
	FAM98A	FAM98A
	PA2G4	PA2G4
	RBM4	HNRNPUL1
	EIF3F	HNRNPUL2
	STRAP	RPS3A
	RRBP1	PURA
	SARNP	EEF2
	XRCC5	TARDBP
	PURA	RPS20
	DDX6	SRSF3
	TIA1
	TARDBP
	SRSF3
